# Comparative transcriptome analysis reveals the intensive early-stage responses of host cells to SARS-CoV-2 infection

**DOI:** 10.1101/2020.04.30.071274

**Authors:** Jiya Sun, Fei Ye, Aiping Wu, Ren Yang, Mei Pan, Jie Sheng, Wenjie Zhu, Longfei Mao, Ming Wang, Baoying Huang, Wenjie Tan, Taijiao Jiang

**Affiliations:** Center for Systems Medicine, Institute of Basic Medical Sciences, Chinese Academy of Medical Sciences & Peking Union Medical College, 100005 Beijing, China; Key Laboratory of Medical Virology, National Health and Family Planning Commission, National Institute for Viral Disease Control and Prevention, China CDC, Beijing 102206, China; Suzhou Institute of Systems Medicine, Suzhou, 215123 Jiangsu, China; Department of Otolaryngology, Head and Neck Surgery, Beijing TongRen Hospital, Capital Medical University, Beijing 100730, China

## Abstract

Severe acute respiratory syndrome coronavirus 2 (SARS-CoV-2) has caused a widespread outbreak of highly pathogenic COVID-19. It is therefore important and timely to characterize interactions between the virus and host cell at the molecular level to understand its disease pathogenesis. To gain insights, we performed high-throughput sequencing that generated time-series data simultaneously for bioinformatics analysis of virus genomes and host transcriptomes implicated in SARS-CoV-2 infection. Our analysis results showed that the rapid growth of the virus was accompanied by an early intensive response of host genes. We also systematically compared the molecular footprints of the host cells in response to SARS-CoV-2, SARS-CoV and MERS-CoV. Upon infection, SARS-CoV-2 induced hundreds of up-regulated host genes hallmarked by a significant cytokine production followed by virus-specific host antiviral responses. While the cytokine and antiviral responses triggered by SARS-CoV and MERS-CoV were only observed during the late stage of infection, the host antiviral responses during the SARS-CoV-2 infection were gradually enhanced lagging behind the production of cytokine. The early rapid host responses were potentially attributed to the high efficiency of SARS-CoV-2 entry into host cells, underscored by evidence of a remarkably up-regulated gene expression of TPRMSS2 soon after infection. Taken together, our findings provide novel molecular insights into the mechanisms underlying the infectivity and pathogenicity of SARS-CoV-2.
