## Supplementary Table 1 for "Comparative transcriptome analysis reveals the intensive early-stage responses of host cells to SARS-CoV-2 infection"

### Sheet: Statistics
Samples	Total reads (PE)	Clean reads (PE)	Unique mapping rate to host (%)	Unique mapping rate to virus (%)
mock_0h_1	50220931	30971477	71.54	0.03
mock_0h_2	41176066	25869228	68.98	0.02
mock_0h_3	44259772	29056470	72.21	0.02
mock_7h_1	44780868	27865484	71.95	0.01
mock_7h_2	50397479	33136997	71.6	0.02
mock_7h_3	49842208	33264861	74.22	0.02
mock_12h_1	40189329	27088259	74.75	0.02
mock_12h_2	53650370	35105002	72.98	0.02
mock_12h_3	40403219	26242518	71.86	0.02
mock_24h_1	39124478	24329313	70.48	0.02
mock_24h_2	48341665	31589627	73.34	0.02
mock_24h_3	36260443	22069573	69.72	0.02
SARS-CoV-2_0h_1	61926046	41268359	69.31	1.4
SARS-CoV-2_0h_2	39290562	24504846	65.83	1.31
SARS-CoV-2_0h_3	55147148	33899785	66.53	1.55
SARS-CoV-2_7h_1	41285049	26682062	54.1	17.77
SARS-CoV-2_7h_2	44014929	29212250	48.73	22.64
SARS-CoV-2_7h_3	66412630	48097461	53.76	20.86
SARS-CoV-2_12h_1	54333502	36467106	17.53	56.5
SARS-CoV-2_12h_2	43564358	28225728	15.04	58
SARS-CoV-2_12h_3	47033366	30996756	16.71	53.71
SARS-CoV-2_24h_1	65464049	42804776	11.5	62.25
SARS-CoV-2_24h_2	71241981	50894167	11.77	65.19
SARS-CoV-2_24h_3	64211117	41076221	10.9	56.03
